# Mosaicism of BRAF(V600E) in Healthy Skin Predicts Neurodegeneration in Histiocytosis

**DOI:** 10.1101/2025.11.17.688335

**Authors:** Jean-François Emile, Zofia Hélias-Rodzewicz, Matthias Papo, Irena Antonia Ungureanu, Chooyoung Baek, Félicien Triboulet, Tsz Hung Wong, Rim Ben Jannet, Nathalie Terrones, Sihame Es-Qalli, Paul-Marie Suret, Baptiste Reig, Alain Atallah, Anna Semenov, Raphael Degrave, Marianne Nguyen, Riccardo Sutera, Elina Siliogka, Pierre-Louis Cariou, Grégoire Prevost, Jeanne de la Rochefoucauld, Homa Adle-Biassette, Isabelle Plu, Alexis Mathian, Cyril Catelain, Jerome Razanamahery, Claire Ewenczyk, Sébastien Héritier, Fleur Cohen-Aubart, Pierre Hirsch, Zahir Amoura, Jean Donadieu, Ahmed Idbaih, Julien Haroche

## Abstract

Most histiocytoses harbor an oncogenic somatic alteration activating the MAP kinase pathway, the most frequent of which is *BRAF^V600E^*. Targeted therapy with BRAF or MEK inhibitors is highly effective, but neurodegeneration remains a severe complication. Recent data suggest that neurodegeneration may be secondary to mosaicism for *BRAF^V600E^* in microglia. In the prospective observational TARGET-HISTIO cohort study, we investigated extra-CNS mosaicism of *BRAF^V600E^* in a cohort of 124 adults with histiocytosis. Seeking widespread mosaicism, we analyzed healthy skin biopsies from areas without histiocytosis or melanocytic infiltration using high-sensitivity digital polymerase chain reaction. *BRAF^V600E^*was detected in healthy skin in 57/67 (85%) patients with *BRAF^V600E^*histiocytosis and was present in all second and third skin biopsies (n=6). *BRAF^V600E^*was absent from skin biopsies in all 37 patients with histiocytosis harboring another oncogenic mutation. *BRAF^V600E^* was also present in skin biopsies of four /20 patients with histiocytosis of unknown molecular status. Cells harboring *BRAF^V600E^* share characteristics with resident dermis macrophages. Only 58% of patients with *BRAF^V600E^* in skin also had *BRAF^V600E^* in blood leukocytes. Variant allele frequency in skin and blood leukocytes was 16 times lower than in histiocytosis, and frequency in skin was independent of treatment with BRAF/MEK inhibitors. None of the patients with wild type *BRAF* alleles in skin had neurodegeneration, whereas 22/61 (36%) of patients with *BRAF^V600E^* in skin had neurodegeneration. This study demonstrates that mosaicism of *BRAF^V600E^*in healthy skin is frequent in patients with histiocytosis and is strongly associated with neurodegeneration.

**Key Points:** Low allele frequency of the oncogene BRAF V600E is frequent in healthy skin of patients with histiocytosis.

Patients without BRAF V600E in skin do not develop neurodegeneration, while 36% of those with BRAF V600E mosaicism do.
