## Supplemental Table 1 for "Mosaicism of BRAF(V600E) in Healthy Skin Predicts Neurodegeneration in Histiocytosis"

unique patient number	sex	age	type of histiocytosis	molecular status of histiocytosis	neuro degeneration	BRAF V600E in skin	V600E allele frequency in skin	BRAF V600E in blood and/or bone marrow of postive skin	BRAF/MEK inhibitor treatment of patients with postive skin
024	f	76,9	ECD and LCH	BRAF V600E	no	yes	0,17%	_	more than 5 years
123	m	58,6	ECD and LCH	BRAF V600E	no	yes	1,99%	_	more than 5 years
063	f	66,4	ECD and LCH	BRAF V600E	no	yes	0,02%	_	no
081	f	45,8	ECD and LCH	BRAF V600E	no	yes	0,44%	yes	more than 5 years
070	f	59,9	Erdheim Chester disease (ECD)	_	no	yes	0,11%	no	no
118	f	72,0	Erdheim Chester disease (ECD)	BRAF V600E	no	yes	0,47%	_	less than 5 years
103	m	57,6	Erdheim Chester disease (ECD)	BRAF V600E	no	yes	0,28%	_	more than 5 years
016	m	72,2	Erdheim Chester disease (ECD)	BRAF V600E	no	yes	0,01%	_	more than 5 years
114	m	50,7	Erdheim Chester disease (ECD)	BRAF V600E	no	yes	0,31%	_	no
098	m	52,6	Erdheim Chester disease (ECD)	BRAF V600E	no	yes	0,51%	no	less than 5 years
077	m	46,3	Erdheim Chester disease (ECD)	BRAF V600E	no	yes	0,04%	no	less than 5 years
004	m	71,0	Erdheim Chester disease (ECD)	BRAF V600E	no	yes	0,44%	no	less than 5 years
089	m	70,9	Erdheim Chester disease (ECD)	BRAF V600E	no	yes	0,18%	no	less than 5 years
018	m	45,9	Erdheim Chester disease (ECD)	BRAF V600E	no	yes	0,16%	no	more than 5 years
065	m	67,9	Erdheim Chester disease (ECD)	BRAF V600E	no	yes	0,20%	no	no
032	m	63,4	Erdheim Chester disease (ECD)	BRAF V600E	no	yes	0,04%	no	no
044	m	58,3	Erdheim Chester disease (ECD)	BRAF V600E	no	yes	1,17%	no	no
071	f	69,6	Erdheim Chester disease (ECD)	BRAF V600E	no	yes	0,60%	no	no
072	m	61,2	Erdheim Chester disease (ECD)	BRAF V600E	no	yes	1,55%	yes	less than 5 years
076	f	55,0	Erdheim Chester disease (ECD)	BRAF V600E	no	yes	0,60%	yes	less than 5 years
037	m	71,3	Erdheim Chester disease (ECD)	BRAF V600E	no	yes	1,06%	yes	less than 5 years
008	m	66,4	Erdheim Chester disease (ECD)	BRAF V600E	no	yes	0,69%	yes	less than 5 years
021	f	66,5	Erdheim Chester disease (ECD)	BRAF V600E	no	yes	0,15%	yes	less than 5 years
041	m	52,1	Erdheim Chester disease (ECD)	BRAF V600E	no	yes	1,03%	yes	less than 5 years
046	m	69,5	Erdheim Chester disease (ECD)	BRAF V600E	no	yes	0,41%	yes	less than 5 years
025	f	77,6	Erdheim Chester disease (ECD)	BRAF V600E	no	yes	0,22%	yes	less than 5 years
036	f	60,9	Erdheim Chester disease (ECD)	BRAF V600E	no	yes	0,87%	yes	less than 5 years
053	m	73,2	Erdheim Chester disease (ECD)	BRAF V600E	no	yes	1,22%	yes	less than 5 years
015	m	76,3	Erdheim Chester disease (ECD)	BRAF V600E	no	yes	0,05%	yes	more than 5 years
045	m	76,5	Erdheim Chester disease (ECD)	BRAF V600E	no	yes	3,08%	yes	more than 5 years
033	m	39,9	Erdheim Chester disease (ECD)	BRAF V600E	no	yes	0,83%	yes	no
035	m	56,0	Erdheim Chester disease (ECD)	BRAF V600E	no	yes	0,39%	yes	no
078	m	60,2	Erdheim Chester disease (ECD)	BRAF V600E	no	yes	1,69%	yes	no
120	m	62,7	Erdheim Chester disease (ECD)	BRAF V600E	no	yes	1,11%	yes	no
096	f	32,2	Langerhans cell histiocytosis (LCH)	_	no	yes	0,09%	no	no
102	m	59,9	Langerhans cell histiocytosis (LCH)	BRAF V600E	no	yes	0,19%	_	less than 5 years
054	f	37,8	Langerhans cell histiocytosis (LCH)	BRAF V600E	no	yes	0,49%	_	no
050	m	78,0	Langerhans cell histiocytosis (LCH)	BRAF V600E	no	yes	0,04%	no	no
099	f	76,3	Langerhans cell histiocytosis (LCH)	BRAF V600E	no	yes	0,25%	yes	no
026	f	59,3	ECD and LCH	BRAF V600E	yes	yes	0,09%	yes	less than 5 years
097	f	61,8	ECD and LCH	BRAF V600E	yes	yes	0,05%	yes	more than 5 years
031	f	76,3	ECD and LCH	BRAF V600E	yes	yes	0,16%	yes	more than 5 years
040	m	68,5	ECD and LCH	BRAF V600E	yes	yes	0,59%	yes	more than 5 years
079	m	49,0	Erdheim Chester disease (ECD)	BRAF V600E	yes	yes	0,59%	_	less than 5 years
001	m	57,3	Erdheim Chester disease (ECD)	BRAF V600E	yes	yes	0,37%	_	more than 5 years
019	f	64,6	Erdheim Chester disease (ECD)	BRAF V600E	yes	yes	0,46%	_	more than 5 years
003	m	73,4	Erdheim Chester disease (ECD)	BRAF V600E	yes	yes	0,17%	no	less than 5 years
013	f	69,9	Erdheim Chester disease (ECD)	BRAF V600E	yes	yes	0,09%	no	less than 5 years
010	m	44,4	Erdheim Chester disease (ECD)	BRAF V600E	yes	yes	0,14%	no	less than 5 years
012	f	54,3	Erdheim Chester disease (ECD)	BRAF V600E	yes	yes	0,16%	no	less than 5 years
011	m	61,0	Erdheim Chester disease (ECD)	BRAF V600E	yes	yes	0,02%	no	more than 5 years
113	m	62,1	Erdheim Chester disease (ECD)	BRAF V600E	yes	yes	0,64%	no	no
023	m	50,9	Erdheim Chester disease (ECD)	BRAF V600E	yes	yes	0,19%	no	no
055	m	72,0	Erdheim Chester disease (ECD)	BRAF V600E	yes	yes	0,41%	yes	less than 5 years
038	f	69,5	Erdheim Chester disease (ECD)	BRAF V600E	yes	yes	0,07%	yes	less than 5 years
119	m	49,9	Erdheim Chester disease (ECD)	BRAF V600E	yes	yes	1,38%	yes	less than 5 years
017	m	75,1	Erdheim Chester disease (ECD)	BRAF V600E	yes	yes	0,29%	yes	more than 5 years
112	m	67,4	Erdheim Chester disease (ECD)	BRAF V600E	yes	yes	0,10%	yes	more than 5 years
028	m	71,5	Erdheim Chester disease (ECD)	BRAF V600E	yes	yes	0,14%	yes	no
020	m	29,3	L group histiocytosis	_	yes	yes	0,66%	no	no
062	f	33,4	Langerhans cell histiocytosis (LCH)	_	yes	yes	0,06%	_	no
086	f	44,2	C group histiocytosis	_	no	no	0,00%
007	f	80,4	C group histiocytosis	gene fusion	no	no	0,00%
110	f	53,2	C group histiocytosis	MAP2K1	no	no	0,00%
048	f	76,2	C group histiocytosis	RAS	no	no	0,00%
042	m	66,3	ECD and LCH	BRAF V600E	no	no	0,00%
094	f	52,6	ECD and LCH	MAP2K1	no	no	0,00%
060	m	42,3	ECD and LCH	MAP2K1	no	no	0,00%
009	m	74,1	ECD and RDD	MAP2K1	no	no	0,00%
005	f	78,7	Erdheim Chester disease (ECD)	_	no	no	0,00%
122	f	48,8	Erdheim Chester disease (ECD)	_	no	no	0,00%
104	m	87,1	Erdheim Chester disease (ECD)	_	no	no	0,00%
091	m	53,6	Erdheim Chester disease (ECD)	_	no	no	0,00%
014	f	77,3	Erdheim Chester disease (ECD)	BRAF V600E	no	no	0,00%
029	m	61,9	Erdheim Chester disease (ECD)	BRAF V600E	no	no	0,00%
124	m	65,2	Erdheim Chester disease (ECD)	BRAF V600E	no	no	0,00%
074	m	69,6	Erdheim Chester disease (ECD)	MAP2K1	no	no	0,00%
027	f	57,9	Erdheim Chester disease (ECD)	MAP2K1	no	no	0,00%
030	m	63,9	Erdheim Chester disease (ECD)	MAP2K1	no	no	0,00%
068	m	80,6	Erdheim Chester disease (ECD)	MAP2K1	no	no	0,00%
034	m	76,5	Erdheim Chester disease (ECD)	MAP2K1	no	no	0,00%
106	f	78,5	Erdheim Chester disease (ECD)	MAP2K1	no	no	0,00%
083	m	61,5	Erdheim Chester disease (ECD)	MAP2K1	no	no	0,00%
061	m	65,2	Erdheim Chester disease (ECD)	MAP2K1	no	no	0,00%
069	m	84,9	Erdheim Chester disease (ECD)	MAP2K1	no	no	0,00%
117	m	66,2	Erdheim Chester disease (ECD)	MAP2K1	no	no	0,00%
080	m	77,5	Erdheim Chester disease (ECD)	MAP2K1	no	no	0,00%
002	m	62,5	Erdheim Chester disease (ECD)	MAP2K1	no	no	0,00%
075	m	80,4	Erdheim Chester disease (ECD)	RAS	no	no	0,00%
111	f	43,1	Erdheim Chester disease (ECD)	RAS	no	no	0,00%
059	m	57,7	Erdheim Chester disease (ECD)	RAS	no	no	0,00%
064	m	70,8	histiocytosis nos	_	no	no	0,00%
109	m	60,1	histiocytosis nos	_	no	no	0,00%
051	m	73,6	histiocytosis nos	MAP2K1	no	no	0,00%
067	m	76,5	histiocytosis nos	RAS	no	no	0,00%
084	f	68,5	indeterminate DC	_	no	no	0,00%
101	m	52,1	L group histiocytosis	_	no	no	0,00%
115	f	42,7	L group histiocytosis	BRAF V600E	no	no	0,00%
066	f	43,0	Langerhans cell histiocytosis (LCH)	_	no	no	0,00%
006	f	26,0	Langerhans cell histiocytosis (LCH)	_	no	no	0,00%
085	f	46,3	Langerhans cell histiocytosis (LCH)	_	no	no	0,00%
087	f	73,4	Langerhans cell histiocytosis (LCH)	_	no	no	0,00%
058	f	41,8	Langerhans cell histiocytosis (LCH)	_	no	no	0,00%
090	m	47,3	Langerhans cell histiocytosis (LCH)	_	no	no	0,00%
043	m	35,5	Langerhans cell histiocytosis (LCH)	BRAF V600E	no	no	0,00%
022	f	52,0	Langerhans cell histiocytosis (LCH)	BRAF V600E	no	no	0,00%
047	f	45,6	Langerhans cell histiocytosis (LCH)	BRAF V600E	no	no	0,00%
093	f	43,7	Langerhans cell histiocytosis (LCH)	BRAF V600E	no	no	0,00%
116	m	19,1	Langerhans cell histiocytosis (LCH)	BRAF V600E	no	no	0,00%
095	f	38,3	Langerhans cell histiocytosis (LCH)	gene fusion	no	no	0,00%
092	f	58,5	Langerhans cell histiocytosis (LCH)	MAP2K1	no	no	0,00%
073	f	56,6	Langerhans cell histiocytosis (LCH)	MAP2K1	no	no	0,00%
052	m	19,5	Langerhans cell histiocytosis (LCH)	MAP2K1	no	no	0,00%
121	m	44,6	RDD and LCH	_	no	no	0,00%
039	f	43,3	Rosai Dorfman disease (RDD)	MAP2K1	no	no	0,00%
049	m	83,8	Rosai Dorfman disease (RDD)	MAP2K1	no	no	0,00%
105	f	44,6	Rosai Dorfman disease (RDD)	MAP2K1	no	no	0,00%
100	m	30,0	Rosai Dorfman disease (RDD)	MAP2K1	no	no	0,00%
056	m	33,6	Rosai Dorfman disease (RDD)	MAP2K1	no	no	0,00%
088	m	54,2	Rosai Dorfman disease (RDD)	MAP2K1	no	no	0,00%
108	m	58,9	Rosai Dorfman disease (RDD)	MAP2K1	no	no	0,00%
082	f	39,7	Rosai Dorfman disease (RDD)	RAS	no	no	0,00%
107	f	24,3	Rosai Dorfman disease (RDD)	RAS	no	no	0,00%
057	m	88,8	Rosai Dorfman disease (RDD)	RAS	no	no	0,00%
